# Effect of heritable symbionts on maternally-derived embryo transcripts

**DOI:** 10.1101/607317

**Authors:** Mariana Mateos, Nadisha O. Silva, Paulino Ramirez, Victor M. Higareda-Alvear, Rodolfo Aramayo, James W. Erickson

## Abstract

Maternally-transmitted endosymbiotic bacteria are ubiquitous in insects. Among other influential phenotypes, many heritable symbionts of arthropods are notorious for manipulating host reproduction through one of four reproductive syndromes, which are generally exerted during early developmental stages of the host: male feminization; parthenogenesis induction; male killing; and cytoplasmic incompatibility (CI). Major advances have been achieved in understanding mechanisms and identifying symbiont factors involved in reproductive manipulation, particularly male killing and cytoplasmic incompatibility. Nonetheless, whether cytoplasmically-transmitted bacteria influence the maternally-loaded components of the egg or early embryo has not been examined. In the present study, we investigated whether heritable endosymbionts that cause different reproductive phenotypes in *Drosophila melanogaster* influence the mRNA transcriptome of early embryos. We used mRNA-seq to evaluate differential expression in *Drosophila* embryos lacking endosymbionts (control) to those harbouring the male-killing *Spiroplasma poulsonii* strain MSRO-Br, the CI-inducing *Wolbachia* strain *w*Mel, or *Spiroplasma poulsonii* strain Hyd1; a strain that lacks a reproductive phenotype and is naturally associated with *Drosophila hydei*. We found no consistent evidence of influence of symbiont on mRNA composition of early embryos, suggesting that the reproductive manipulation mechanism does not involve alteration of maternally-loaded transcripts. In addition, we capitalized on several available mRNA-seq datasets derived from *Spiroplasma*-infected *Drosophila melanogaster* embryos, to search for signals of depurination of rRNA, consistent with the activity of Ribosome Inactivating Proteins (RIPs) encoded by *Spiroplasma poulsonii*. We found small but statistically significant signals of depurination of *Drosophila* rRNA in the *Spiroplasma* treatments (both strains), but not in the symbiont-free control or *Wolbachia* treatment, consistent with the action of RIPs. The depurination signal was slightly stronger in the treatment with the male-killing strain. This result supports a recent report that RIP-induced damage contributes to male embryo death.
