## Supplementary material for "Effect of heritable symbionts on maternally-derived embryo transcripts": Table S3

### Sheet: Sheet1
accession	study	object_status	bioproject_accession	biosample_accession	library_ID	title	library_strategy	library_source	library_selection	library_layout	platform	instrument_model	design_description	filetype	filename
SRR7279358	SRP150033	new	PRJNA474708	SAMN09370647	s_1_sequence_gaII	sample_01_gaII_Control	RNA-Seq	TRANSCRIPTOMIC	RANDOM	single	ILLUMINA	Illumina Genome Analyzer II	Illumina mRNA-Seq libraries were constructed with 1g of total RNA as recommended by the Truseq kit (	fastq	s_1_sequence_gaII.fastq.gz
SRR7279357	SRP150033	new	PRJNA474708	SAMN09370647	s_2_sequence_gaII	sample_02_gaII_MSRO	RNA-Seq	TRANSCRIPTOMIC	RANDOM	single	ILLUMINA	Illumina Genome Analyzer II	Illumina mRNA-Seq libraries were constructed with 1g of total RNA as recommended by the Truseq kit (	fastq	s_2_sequence_gaII.fastq.gz
SRR7279360	SRP150033	new	PRJNA474708	SAMN09370647	s_3_sequence_gaII	sample_03_gaII_hyd1	RNA-Seq	TRANSCRIPTOMIC	RANDOM	single	ILLUMINA	Illumina Genome Analyzer II	Illumina mRNA-Seq libraries were constructed with 1g of total RNA as recommended by the Truseq kit (	fastq	s_3_sequence_gaII.fastq.gz
SRR7279359	SRP150033	new	PRJNA474708	SAMN09370647	Sample_01_TruSeq_2_CGATGT_R1	sample_01_MSRO	RNA-Seq	TRANSCRIPTOMIC	RANDOM	single	ILLUMINA	Illumina HiSeq 2000	Illumina mRNA-Seq libraries were constructed with 1g of total RNA as recommended by the Truseq kit (	fastq	Sample_01_TruSeq_2_CGATGT_R1.fastq.gz
SRR7279362	SRP150033	new	PRJNA474708	SAMN09370647	Sample_02_TruSeq_4_TGACCA_R1	sample_02_Control	RNA-Seq	TRANSCRIPTOMIC	RANDOM	single	ILLUMINA	Illumina HiSeq 2000	Illumina mRNA-Seq libraries were constructed with 1g of total RNA as recommended by the Truseq kit (	fastq	Sample_02_TruSeq_4_TGACCA_R1.fastq.gz
SRR7279361	SRP150033	new	PRJNA474708	SAMN09370647	Sample_03_TruSeq_2_CGATGT_R1	sample_03_hyd 1	RNA-Seq	TRANSCRIPTOMIC	RANDOM	single	ILLUMINA	Illumina HiSeq 2000	Illumina mRNA-Seq libraries were constructed with 1g of total RNA as recommended by the Truseq kit (	fastq	Sample_03_TruSeq_2_CGATGT_R1.fastq.gz
SRR7279364	SRP150033	new	PRJNA474708	SAMN09370647	Sample_04_TruSeq_4_TGACCA_R1	sample_04_Wmel	RNA-Seq	TRANSCRIPTOMIC	RANDOM	single	ILLUMINA	Illumina HiSeq 2000	Illumina mRNA-Seq libraries were constructed with 1g of total RNA as recommended by the Truseq kit (	fastq	Sample_04_TruSeq_4_TGACCA_R1.fastq.gz
SRR7279363	SRP150033	new	PRJNA474708	SAMN09370647	Sample_05_TruSeq_5_ACAGTG_R1	sample_05_MSRO	RNA-Seq	TRANSCRIPTOMIC	RANDOM	single	ILLUMINA	Illumina HiSeq 2000	Illumina mRNA-Seq libraries were constructed with 1g of total RNA as recommended by the Truseq kit (	fastq	Sample_05_TruSeq_5_ACAGTG_R1.fastq.gz
SRR7279356	SRP150033	new	PRJNA474708	SAMN09370647	Sample_06_TruSeq_6_GCCAAT_R1	sample_06_Control	RNA-Seq	TRANSCRIPTOMIC	RANDOM	single	ILLUMINA	Illumina HiSeq 2000	Illumina mRNA-Seq libraries were constructed with 1g of total RNA as recommended by the Truseq kit (	fastq	Sample_06_TruSeq_6_GCCAAT_R1.fastq.gz
SRR7279355	SRP150033	new	PRJNA474708	SAMN09370647	Sample_07_TruSeq_5_ACAGTG_R1	sample_07_Wmel	RNA-Seq	TRANSCRIPTOMIC	RANDOM	single	ILLUMINA	Illumina HiSeq 2000	Illumina mRNA-Seq libraries were constructed with 1g of total RNA as recommended by the Truseq kit (	fastq	Sample_07_TruSeq_5_ACAGTG_R1.fastq.gz
SRR7279368	SRP150033	new	PRJNA474708	SAMN09370647	Sample_08_TruSeq_6_GCCAAT_R1	sample_08_MSRO	RNA-Seq	TRANSCRIPTOMIC	RANDOM	single	ILLUMINA	Illumina HiSeq 2000	Illumina mRNA-Seq libraries were constructed with 1g of total RNA as recommended by the Truseq kit (	fastq	Sample_08_TruSeq_6_GCCAAT_R1.fastq.gz
SRR7279367	SRP150033	new	PRJNA474708	SAMN09370647	Sample_09_TruSeq_7_CAGATC_R1	sample_09_Control	RNA-Seq	TRANSCRIPTOMIC	RANDOM	single	ILLUMINA	Illumina HiSeq 2000	Illumina mRNA-Seq libraries were constructed with 1g of total RNA as recommended by the Truseq kit (	fastq	Sample_09_TruSeq_7_CAGATC_R1.fastq.gz
SRR7279366	SRP150033	new	PRJNA474708	SAMN09370647	Sample_10_TruSeq_12_CTTGTA_R1	sample_10_hyd1	RNA-Seq	TRANSCRIPTOMIC	RANDOM	single	ILLUMINA	Illumina HiSeq 2000	Illumina mRNA-Seq libraries were constructed with 1g of total RNA as recommended by the Truseq kit (	fastq	Sample_10_TruSeq_12_CTTGTA_R1.fastq.gz
SRR7279365	SRP150033	new	PRJNA474708	SAMN09370647	Sample_11_TruSeq_7_CAGATC_R1	sample_11_Wmel	RNA-Seq	TRANSCRIPTOMIC	RANDOM	single	ILLUMINA	Illumina HiSeq 2000	Illumina mRNA-Seq libraries were constructed with 1g of total RNA as recommended by the Truseq kit (	fastq	Sample_11_TruSeq_7_CAGATC_R1.fastq.gz
SRR7279369	SRP150033	new	PRJNA474708	SAMN09370647	Sample_12_TruSeq_12_CTTGTA_R1	sample_hyd1_03_10_controll	RNA-Seq	TRANSCRIPTOMIC	RANDOM	single	ILLUMINA	Illumina HiSeq 2000	Illumina mRNA-Seq libraries were constructed with 1g of total RNA as recommended by the Truseq kit (	fastq	Sample_12_TruSeq_12_CTTGTA_R1.fastq.gz
