## Supplementary material for "Effect of heritable symbionts on maternally-derived embryo transcripts": Table S1

### Sheet: TableForManuscript
Source study	Wolbachia	Spiroplasma	Reproductive manipulator	Male-Killer	Symbiont Treatment	EmbryonicStage_Sex	Replicate label	Total number of reads mapped to target site (coverage)	# mapped reads with a gap at the target site	Total number of reads mapped to target site (coverage) excluding gaps	Number of reads containing an adenine (A) at the target site	%A (excluding gaps from total)	arcsin squareroot transformation (%A excluding gaps from total)	% non-A (excluding gaps from total)	Number of reads containing an thymine (T) at the target site	% T (excluding gaps from total)
this study	No	No	No	No	Control	2_Both_sexes	s_1_sequence_gaII	1474	0	1474	1470	99.7286	1.51868	0.27137	0	0
this study	No	No	No	No	Control	2_Both_sexes	Sample_02_TruSeq_4	483	0	483	482	99.793	1.52528	0.207039	1	0.207039
this study	No	No	No	No	Control	2_Both_sexes	Sample_06_TruSeq_6	340	1	339	339	100	1.5708	0	0	0
this study	No	No	No	No	Control	2_Both_sexes	Sample_09_TruSeq_7	193	0	193	193	100	1.5708	0	0	0
this study	No	Yes	Yes	Yes	MSRO-Br	2_Both_sexes	s_2_sequence_gaII	3310	0	3310	3175	95.9215	1.36744	4.07855	123	3.71601
this study	No	Yes	Yes	Yes	MSRO-Br	2_Both_sexes	Sample_01_TruSeq_2	444	2	442	420	95.0226	1.3458	4.97738	24	5.42986
this study	No	Yes	Yes	Yes	MSRO-Br	2_Both_sexes	Sample_05_TruSeq_5	213	0	213	205	96.2441	1.37576	3.75587	8	3.75587
this study	No	Yes	Yes	Yes	MSRO-Br	2_Both_sexes	Sample_08_TruSeq_6	428	0	428	415	96.9626	1.39562	3.03738	13	3.03738
this study	No	Yes	No	No	Hyd1	2_Both_sexes	s_3_sequence_gaII	1190	0	1190	1175	98.7395	1.45829	1.2605	14	1.17647
this study	No	Yes	No	No	Hyd1	2_Both_sexes	Sample_03_TruSeq_2	518	0	518	509	98.2625	1.4386	1.73745	7	1.35135
this study	No	Yes	No	No	Hyd1	2_Both_sexes	Sample_10_TruSeq_12	321	0	321	319	99.3769	1.49178	0.623053	1	0.311526
this study	No	Yes	No	No	Hyd1	2_Both_sexes	Sample_12_TruSeq_12	220	0	220	215	97.7273	1.41946	2.27273	3	1.36364
this study	Yes	No	Yes	No	wMel	2_Both_sexes	Sample_04_TruSeq_4	341	0	341	341	100	1.5708	0	0	0
this study	Yes	No	Yes	No	wMel	2_Both_sexes	Sample_07_TruSeq_5	231	0	231	231	100	1.5708	0	0	0
this study	Yes	No	Yes	No	wMel	2_Both_sexes	Sample_11_TruSeq_7	340	0	340	340	100	1.5708	0	0	0
Cheng et al. 2016	No	No	No	No	Control	4_5_Both_sexes	Rep1 SRR3379291	179	0	179	179	100	1.5708	0	0	0
Cheng et al. 2016	No	No	No	No	Control	4_5_Both_sexes	Rep2 SRR3379292	198	0	198	197	99.4949	1.49967	0.505051	0	0
Cheng et al. 2016	No	Yes	Yes	Yes	MSRO-Ug	4_5_Both_sexes	Rep1 SRR3379293	121	1	120	110	91.6667	1.27795	8.33333	10	8.33333
Cheng et al. 2016	No	Yes	Yes	Yes	MSRO-Ug	4_5_Both_sexes	Rep2 SRR3379294	203	0	203	194	95.5665	1.35865	4.4335	8	3.94089
Cheng et al. 2016	No	No	No	No	Control	10_11_Both_sexes	Rep1 SRR3379295	203	0	203	202	99.5074	1.50055	0.492611	0	0
Cheng et al. 2016	No	No	No	No	Control	10_11_Both_sexes	Rep2 SRR3379296	330	0	330	330	100	1.5708	0	0	0
Cheng et al. 2016	No	Yes	Yes	Yes	MSRO-Ug	10_11_Both_sexes	Rep1 SRR3379297	238	0	238	227	95.3782	1.35412	4.62185	9	3.78151
Cheng et al. 2016	No	Yes	Yes	Yes	MSRO-Ug	10_11_Both_sexes	Rep2 SRR3379298	194	0	194	190	97.9381	1.42671	2.06186	3	1.54639
Harumoto et al. 2016	No	No	No	No	Control	10_11_Female	Rep1 DRR051047	35010	0	35010	34970	99.8857	1.53699	0.114253	13	0.0371322
Harumoto et al. 2016	No	No	No	No	Control	10_11_Female	Rep 2 DRR051048	2504	0	2504	2497	99.7204	1.5179	0.279553	2	0.0798722
Harumoto et al. 2016	No	No	No	No	Control	10_11_Female	Rep 3 DRR051049	260	0	260	258	99.2308	1.48298	0.769231	0	0
Harumoto et al. 2016	No	No	No	No	Control	10_11_Male	Rep 1 DRR051050	1256	0	1256	1256	100	1.5708	0	0	0
Harumoto et al. 2016	No	No	No	No	Control	10_11_Male	Rep 2 DRR051051	1583	0	1583	1579	99.7473	1.52051	0.252685	2	0.126342
Harumoto et al. 2016	No	No	No	No	Control	10_11_Male	Rep3 DRR051052	4823	0	4823	4819	99.9171	1.54199	0.0829359	1	0.020734
Harumoto et al. 2016	No	Yes	Yes	Yes	MSRO-Ug	10_11_Female	Rep1 DRR051054	41053	23	41030	40434	98.5474	1.44998	1.4526	548	1.33561
Harumoto et al. 2016	No	Yes	Yes	Yes	MSRO-Ug	10_11_Female	Rep 2 DRR051055	1725	7	1718	1695	98.6612	1.45483	1.33877	29	1.68801
Harumoto et al. 2016	No	Yes	Yes	Yes	MSRO-Ug	10_11_Female	Rep 3 DRR051053	6278	2	6276	6126	97.6099	1.41558	2.39006	107	1.70491
Harumoto et al. 2016	No	Yes	Yes	Yes	MSRO-Ug	10_11_Male	Rep1 DRR051057	7737	11	7726	7603	98.408	1.44428	1.59203	123	1.59203
Harumoto et al. 2016	No	Yes	Yes	Yes	MSRO-Ug	10_11_Male	Rep 2 DRR051058	112409	91	112318	110898	98.7357	1.45812	1.26427	1314	1.16989
Harumoto et al. 2016	No	Yes	Yes	Yes	MSRO-Ug	10_11_Male	Rep 3 DRR051056	1791	0	1791	1761	98.325	1.44101	1.67504	28	1.56337
average for wMel	100	0
average for controls	99.7875	0.212481
average for MSRO	96.7848	3.21518
average for hyd1	98.5266	1.47343
average for MSRO females Harumoto	98.2729	1.72714
average for MSRO males Harumoto	98.4896	1.51045
