## Supplementary material for "Effect of heritable symbionts on maternally-derived embryo transcripts": Table S2

### Sheet: Sheet1
Source study	Wolbachia	Spiroplasma	Reproductive manipulator	Male-Killer	Symbiont Treatment	EmbryonicStage_Sex	Replicate label	Symbiont genome(s) used as reference for mapping	Number of reads mapped to symbiont genome	Number of reads mapped to symbiont ribosomal genes	% of symbiont reads that map to ribosomal genes	Total Reads	percentage of total reads that mapped to symbiont
this study	No	No	No	No	Control	2_Both_sexes	s_1_sequence_gaII	none
this study	No	No	No	No	Control	2_Both_sexes	Sample_02_TruSeq_4	none
this study	No	No	No	No	Control	2_Both_sexes	Sample_06_TruSeq_6	none
this study	No	No	No	No	Control	2_Both_sexes	Sample_09_TruSeq_7	none
this study	No	Yes	Yes	Yes	MSRO-Br	2_Both_sexes	s_2_sequence_gaII	MSRO (NZ_PETG00000000.1)	38	23	0.605263	36838900	1.03152e-06
this study	No	Yes	Yes	Yes	MSRO-Br	2_Both_sexes	Sample_01_TruSeq_2	MSRO (NZ_PETG00000000.1)	46	18	0.391304	31841684	1.44465e-06
this study	No	Yes	Yes	Yes	MSRO-Br	2_Both_sexes	Sample_05_TruSeq_5	MSRO (NZ_PETG00000000.1)	23	8	0.347826	30537077	7.53183e-07
this study	No	Yes	Yes	Yes	MSRO-Br	2_Both_sexes	Sample_08_TruSeq_6	MSRO (NZ_PETG00000000.1)	42	22	0.52381	30124318	1.39422e-06
this study	No	Yes	No	No	Hyd1	2_Both_sexes	s_3_sequence_gaII	Hyd1 (unpublished)	6	6	1	39050068	1.53649e-07
this study	No	Yes	No	No	Hyd1	2_Both_sexes	Sample_03_TruSeq_2	Hyd1 (unpublished)	15	15	1	28074997	5.34283e-07
this study	No	Yes	No	No	Hyd1	2_Both_sexes	Sample_10_TruSeq_12	Hyd1 (unpublished)	5	5	1	31084062	1.60854e-07
this study	No	Yes	No	No	Hyd1	2_Both_sexes	Sample_12_TruSeq_12	none*
this study	Yes	No	Yes	No	wMel	2_Both_sexes	Sample_04_TruSeq_4	wMel (NC_002978)	8619	3950	0.45829	32691282	0.000263648
this study	Yes	No	Yes	No	wMel	2_Both_sexes	Sample_07_TruSeq_5	wMel (NC_002978)	4365	2442	0.55945	27032887	0.00016147
this study	Yes	No	Yes	No	wMel	2_Both_sexes	Sample_11_TruSeq_7	wMel (NC_002978)	5924	2047	0.345544	28550836	0.00020749
Cheng et al. 2016	No	No	No	No	Control	4_5_Both_sexes	Rep1 SRR3379291	none
Cheng et al. 2016	No	No	No	No	Control	4_5_Both_sexes	Rep2 SRR3379292	none
Cheng et al. 2016	No	Yes	Yes	Yes	MSRO-Ug	4_5_Both_sexes	Rep1 SRR3379293	MSRO (NZ_PETG00000000.1)	176	151	0.857955	27341454	6.43711e-06
Cheng et al. 2016	No	Yes	Yes	Yes	MSRO-Ug	4_5_Both_sexes	Rep2 SRR3379294	MSRO (NZ_PETG00000000.1)	4856	3744	0.771005	36736297	0.000132185
Cheng et al. 2016	No	No	No	No	Control	10_11_Both_sexes	Rep1 SRR3379295	none
Cheng et al. 2016	No	No	No	No	Control	10_11_Both_sexes	Rep2 SRR3379296	none
Cheng et al. 2016	No	Yes	Yes	Yes	MSRO-Ug	10_11_Both_sexes	Rep1 SRR3379297	MSRO (NZ_PETG00000000.1)	130	54	0.415385	47360361	2.74491e-06
Cheng et al. 2016	No	Yes	Yes	Yes	MSRO-Ug	10_11_Both_sexes	Rep2 SRR3379298	MSRO (NZ_PETG00000000.1)	3590	3231	0.9	31339807	0.000114551
Harumoto et al. 2016	No	No	No	No	Control	10_11_Female	Rep1 DRR051047	none
Harumoto et al. 2016	No	No	No	No	Control	10_11_Female	Rep 2 DRR051048	none
Harumoto et al. 2016	No	No	No	No	Control	10_11_Female	Rep 3 DRR051049	none
Harumoto et al. 2016	No	No	No	No	Control	10_11_Male	Rep 1 DRR051050	none
Harumoto et al. 2016	No	No	No	No	Control	10_11_Male	Rep 2 DRR051051	none
Harumoto et al. 2016	No	No	No	No	Control	10_11_Male	Rep3 DRR051052	none
Harumoto et al. 2016	No	Yes	Yes	Yes	MSRO-Ug	10_11_Female	Rep1 DRR051054	MSRO (NZ_PETG00000000.1)	3866	1292	0.334196	17974754	0.000215079
Harumoto et al. 2016	No	Yes	Yes	Yes	MSRO-Ug	10_11_Female	Rep 2 DRR051055	MSRO (NZ_PETG00000000.1)	2210	87	0.0393665	16655300	0.00013269
Harumoto et al. 2016	No	Yes	Yes	Yes	MSRO-Ug	10_11_Female	Rep 3 DRR051053	MSRO (NZ_PETG00000000.1)	2682	240	0.0894855	28032592	9.56743e-05
Harumoto et al. 2016	No	Yes	Yes	Yes	MSRO-Ug	10_11_Male	Rep1 DRR051057	MSRO (NZ_PETG00000000.1)	4040	297	0.0735149	22635981	0.000178477
Harumoto et al. 2016	No	Yes	Yes	Yes	MSRO-Ug	10_11_Male	Rep 2 DRR051058	MSRO (NZ_PETG00000000.1)	4860	3149	0.647942	20381442	0.000238452
Harumoto et al. 2016	No	Yes	Yes	Yes	MSRO-Ug	10_11_Male	Rep 3 DRR051056	MSRO (NZ_PETG00000000.1)	2523	140	0.0554895	27601770	9.14072e-05
* mapping not performed as this replicate is a technical replicate (i.e. a combination of Sample_03_TruSeq_2 and Sample_10_TruSeq_12
