## Supporting Data File S3 for "Effect of heritable symbionts on maternally-derived embryo transcripts": 2SampleInfo.txt

	Filename	condition
1_gaII	s_1_sequence.txt.gz_trim.fastq.gz_to_dmel-all-chromosome-r6.18-1.sam_count_exon_table.txt	U
2_TruSeq_4	Sample_02_TruSeq_4_TGACCA_R1.fastq_se1_trimmo.fastq.gz_to_dmel-all-chromosome-r6.18_count_exon_table.txt	U
6_TruSeq_6	Sample_06_TruSeq_6_GCCAAT_R1.fastq_se1_trimmo.fastq.gz_to_dmel-all-chromosome-r6.18_count_exon_table.txt	U
9_TruSeq_7	Sample_09_TruSeq_7_CAGATC_R1_trimmo.fastq.gz_to_dmel-all-chromosome-r6.18_count_exon_table.txt	U
2_gaII	s_2_sequence.txt.fastq_trimmo.fastq.gz_to_dmel-all-chromosome-r6.18.sam_count_exon_table.txt	MSRO
1_TruSeq_2	Sample_01_TruSeq_2_CGATGT_R1.fastq_se1_trimmo.fastq.gz_to_dmel-all-chromosome-r6.18_count_exon_table.txt	MSRO
5_TruSeq_5	Sample_05_TruSeq_5_ACAGTG_R1.fastq_se1_trimmo.fastq.gz_to_dmel-all-chromosome-r6.18_count_exon_table.txt	MSRO
8_TruSeq_6	Sample_08_TruSeq_6_GCCAAT_R1_trimmo.fastq.gz_to_dmel-all-chromosome-r6.18_count_exon_table.txt	MSRO
3_gaII	s_3_sequence.txt.fastq_trimmo.fastq.gz_to_dmel-all-chromosome-r6.18-1.sam_count_exon_table.txt	hy1
3_TruSeq_2	Sample_03_TruSeq_2_CGATGT_R1_trimmo.fastq.gz_to_dmel-all-chromosome-r6.18_count_exon_table.txt	hy1
10_TruSeq_12	Sample_10_TruSeq_12_CTTGTA_R1_trimmo.fastq.gz_to_dmel-all-chromosome-r6.18_count_exon_table.txt	hy1
4_TruSeq_4	Sample_04_TruSeq_4_TGACCA_R1_trimmo.fastq.gz_to_dmel-all-chromosome-r6.18_count_exon_table.txt	wmel
7_TruSeq_5	Sample_07_TruSeq_5_ACAGTG_R1_trimmo.fastq.gz_to_dmel-all-chromosome-r6.18_count_exon_table.txt	wmel
11_TruSeq_7	Sample_11_TruSeq_7_CAGATC_R1.fastq_se1_trimmo.fastq.gz_to_dmel-all-chromosome-r6.18_count_exon_table.txt	wmel
